# Identifying severe COVID-19 risk variants modulating enhancer reporter activity in lung cells

**DOI:** 10.64898/2026.02.26.708234

**Authors:** Giovanna Weykopf, Wendy A Bickmore, Simon C Biddie, Elias T Friman

## Abstract

Common genetic variants contribute to risk for complex human diseases. However, despite thousands of associations, variants modulating disease risk and their functional impact remain largely unknown. This includes SARS-CoV-2 infection, where outcomes range from asymptomatic to fatal. Most host risk variants associated with COVID-19 disease, identified through genome wide association studies, are located in the non-coding genome and may function by altering gene expression in disease-relevant cells and tissues. To address this at scale, we tested >4800 severe COVID-19-associated variants to determine the impact of individual variants and variant combinations on regulatory activity using Self-Transcribing Active Regulatory Region sequencing, a massively-parallel reporter assay, in a lung epithelial cell line (A549). We identify 166 variants within active sequences, of which 29 modulate activity allele-specifically. Evaluating variant combinations, we observe both additive and non-additive effects on regulatory activity. We employ state-of-the-art deep learning models to interpret allele-specific variant effects on regulatory activity and endogenous genomic features. Our work provides a set of prioritised severe COVID-19-associated variants that modulate regulatory activity in lung epithelial cells, candidate transcription factors, and candidate target genes with potential to be disease modifying.
