## Supplemental table 4 for "Identifying severe COVID-19 risk variants modulating enhancer reporter activity in lung cells"

### Sheet: STARR_mpralm_combinatorial
variant_pair	Δlog2FC	adj_p_val	B	comparison
chr10_79648325_79648328	0.35273	0.482281	-6.20383	ref_ref_vs_ref_alt
chr10_79648325_79648328	0.339883	0.473177	-5.18113	ref_ref_vs_alt_ref
chr10_79648325_79648328	1.15051	0.0243544	-3.11245	ref_ref_vs_alt_alt
chr10_79648325_79648328	-0.0128472	0.95312	-6.21743	ref_alt_vs_alt_ref
chr10_79648325_79648328	0.797781	0.000436895	0.859798	ref_alt_vs_alt_alt
chr10_79648325_79648328	0.810628	0.00877623	-2.62841	alt_ref_vs_alt_alt
chr12_112920986_112920989	0.65436	0.0478542	-3.02349	ref_ref_vs_ref_alt
chr12_112920986_112920989	0.552867	0.0824179	-3.30952	ref_ref_vs_alt_ref
chr12_112920986_112920989	1.49829	0.000209646	1.21694	ref_ref_vs_alt_alt
chr12_112920986_112920989	-0.101493	0.6979	-5.85962	ref_alt_vs_alt_ref
chr12_112920986_112920989	0.843929	0.000235359	1.9337	ref_alt_vs_alt_alt
chr12_112920986_112920989	0.945421	1.39319e-05	4.82922	alt_ref_vs_alt_alt
chr17_39993471_39993474	0.2812	0.482281	-6.43983	ref_ref_vs_ref_alt
chr17_39993471_39993474	0.368012	0.468611	-5.13505	ref_ref_vs_alt_ref
chr17_39993471_39993474	0.919484	0.0390561	-3.55301	ref_ref_vs_alt_alt
chr17_39993471_39993474	0.0868121	0.759705	-6.13408	ref_alt_vs_alt_ref
chr17_39993471_39993474	0.638284	0.0291795	-3.50568	ref_alt_vs_alt_alt
chr17_39993471_39993474	0.551472	0.000161424	1.02406	alt_ref_vs_alt_alt
chr17_45630585_45630589	0.384458	0.281281	-5.66135	ref_ref_vs_ref_alt
chr17_45630585_45630589	0.453391	0.230078	-4.34959	ref_ref_vs_alt_ref
chr17_45630585_45630589	1.50615	0.000444459	0.396107	ref_ref_vs_alt_alt
chr17_45630585_45630589	0.0689333	0.759705	-6.02221	ref_alt_vs_alt_ref
chr17_45630585_45630589	1.12169	0.000172284	2.47978	ref_alt_vs_alt_alt
chr17_45630585_45630589	1.05276	9.06e-05	2.50143	alt_ref_vs_alt_alt
chr17_45722438_45722444	-0.087832	0.57857	-6.92452	ref_ref_vs_ref_alt
chr17_45722438_45722444	-0.191697	0.468611	-5.24469	ref_ref_vs_alt_ref
chr17_45722438_45722444	0.822226	0.00033167	1.21176	ref_ref_vs_alt_alt
chr17_45722438_45722444	-0.103865	0.71635	-5.75519	ref_alt_vs_alt_ref
chr17_45722438_45722444	0.910058	3.61e-05	4.34599	ref_alt_vs_alt_alt
chr17_45722438_45722444	1.01392	0.000718758	0.346604	alt_ref_vs_alt_alt
chr17_45775367_45775376	0.144517	0.57857	-6.91774	ref_ref_vs_ref_alt
chr17_45775367_45775376	0.428277	0.321278	-4.83907	ref_ref_vs_alt_ref
chr17_45775367_45775376	0.878782	0.0134057	-2.64133	ref_ref_vs_alt_alt
chr17_45775367_45775376	0.28376	0.2174	-4.99175	ref_alt_vs_alt_ref
chr17_45775367_45775376	0.734265	0.000558488	0.369548	ref_alt_vs_alt_alt
chr17_45775367_45775376	0.450505	1.39e-05	3.78817	alt_ref_vs_alt_alt
chr17_45835124_45835216	0.585246	2.85e-06	7.37698	ref_ref_vs_ref_alt
chr17_45835124_45835216	0.00481083	0.93433	-6.1168	ref_ref_vs_alt_ref
chr17_45835124_45835216	0.434332	7.62e-07	7.95694	ref_ref_vs_alt_alt
chr17_45835124_45835216	-0.580435	1.66e-06	6.85746	ref_alt_vs_alt_ref
chr17_45835124_45835216	-0.150913	0.0646699	-4.31748	ref_alt_vs_alt_alt
chr17_45835124_45835216	0.429522	5.45e-06	6.74944	alt_ref_vs_alt_alt
chr17_45835216_45835269	-0.0817779	0.0929257	-5.84919	ref_ref_vs_ref_alt
chr17_45835216_45835269	0.391996	5.73e-08	11.191	ref_ref_vs_alt_ref
chr17_45835216_45835269	0.46111	1.85e-10	16.8523	ref_ref_vs_alt_alt
chr17_45835216_45835269	0.473774	2.48e-09	14.2821	ref_alt_vs_alt_ref
chr17_45835216_45835269	0.542888	1.25e-11	19.5203	ref_alt_vs_alt_alt
chr17_45835216_45835269	0.0691136	0.12119	-6.61814	alt_ref_vs_alt_alt
chr17_45894091_45894115	0.139415	0.295548	-6.42263	ref_ref_vs_ref_alt
chr17_45894091_45894115	0.265734	0.0127846	-1.64648	ref_ref_vs_alt_ref
chr17_45894091_45894115	0.355294	0.000314042	1.30681	ref_ref_vs_alt_alt
chr17_45894091_45894115	0.126319	0.471525	-5.61563	ref_alt_vs_alt_ref
chr17_45894091_45894115	0.215879	0.0635937	-4.48627	ref_alt_vs_alt_alt
chr17_45894091_45894115	0.0895596	0.262271	-6.60736	alt_ref_vs_alt_alt
chr17_45932998_45933039	-0.335652	0.14043	-4.85232	ref_ref_vs_ref_alt
chr17_45932998_45933039	0.045768	0.884951	-5.82055	ref_ref_vs_alt_ref
chr17_45932998_45933039	-0.277678	0.0638835	-4.31962	ref_ref_vs_alt_alt
chr17_45932998_45933039	0.38142	0.110725	-3.74071	ref_alt_vs_alt_ref
chr17_45932998_45933039	0.0579744	0.763677	-6.10313	ref_alt_vs_alt_alt
chr17_45932998_45933039	-0.323445	0.0802936	-4.74922	alt_ref_vs_alt_alt
chr19_48704394_48704461	-0.151135	0.507383	-6.27007	ref_ref_vs_ref_alt
chr19_48704394_48704461	0.0395136	0.896259	-5.45836	ref_ref_vs_alt_ref
chr19_48704394_48704461	-0.174541	0.37786	-5.25159	ref_ref_vs_alt_alt
chr19_48704394_48704461	0.190649	0.607559	-5.20508	ref_alt_vs_alt_ref
chr19_48704394_48704461	-0.0234062	0.907321	-5.7309	ref_alt_vs_alt_alt
chr19_48704394_48704461	-0.214055	0.313538	-5.68172	alt_ref_vs_alt_alt
chr21_33244240_33244244	0.436789	0.281281	-5.65998	ref_ref_vs_ref_alt
chr21_33244240_33244244	0.304015	0.468611	-5.16074	ref_ref_vs_alt_ref
chr21_33244240_33244244	1.29649	0.00348362	-1.30036	ref_ref_vs_alt_alt
chr21_33244240_33244244	-0.132774	0.71635	-5.8896	ref_alt_vs_alt_ref
chr21_33244240_33244244	0.859699	0.00925613	-2.1025	ref_alt_vs_alt_alt
chr21_33244240_33244244	0.992473	3.97e-05	3.35082	alt_ref_vs_alt_alt
chr21_33284033_33284045	-0.270376	0.244161	-5.4328	ref_ref_vs_ref_alt
chr21_33284033_33284045	0.542142	0.0127846	-1.14128	ref_ref_vs_alt_ref
chr21_33284033_33284045	0.525045	0.00315646	-1.0298	ref_ref_vs_alt_alt
chr21_33284033_33284045	0.812517	0.000587747	1.21482	ref_alt_vs_alt_ref
chr21_33284033_33284045	0.795421	0.000266128	1.57921	ref_alt_vs_alt_alt
chr21_33284033_33284045	-0.0170965	0.818848	-7.25132	alt_ref_vs_alt_alt
chr3_46023126_46023134	0.840261	0.0137419	-1.59864	ref_ref_vs_ref_alt
chr3_46023126_46023134	0.216825	0.490231	-5.27389	ref_ref_vs_alt_ref
chr3_46023126_46023134	1.28338	0.000209646	1.76953	ref_ref_vs_alt_alt
chr3_46023126_46023134	-0.623437	0.0571145	-2.91865	ref_alt_vs_alt_ref
chr3_46023126_46023134	0.443119	0.0261058	-3.3679	ref_alt_vs_alt_alt
chr3_46023126_46023134	1.06656	0.000780763	0.100381	alt_ref_vs_alt_alt
chr3_46058999_46059004	0.351588	0.295548	-5.76672	ref_ref_vs_ref_alt
chr3_46058999_46059004	0.609203	0.0942433	-3.54462	ref_ref_vs_alt_ref
chr3_46058999_46059004	1.18327	0.00374436	-1.55847	ref_ref_vs_alt_alt
chr3_46058999_46059004	0.257615	0.302364	-4.9675	ref_alt_vs_alt_ref
chr3_46058999_46059004	0.831682	0.000558488	0.515396	ref_alt_vs_alt_alt
chr3_46058999_46059004	0.574067	0.00677188	-2.30282	alt_ref_vs_alt_alt
chr3_46549869_46549871	0.754394	0.188846	-4.90772	ref_ref_vs_ref_alt
chr3_46549869_46549871	1.06123	0.0658437	-2.97512	ref_ref_vs_alt_ref
chr3_46549869_46549871	1.63946	0.00510967	-1.83741	ref_ref_vs_alt_alt
chr3_46549869_46549871	0.306834	0.607559	-5.43961	ref_alt_vs_alt_ref
chr3_46549869_46549871	0.88507	0.0196356	-2.86064	ref_alt_vs_alt_alt
chr3_46549869_46549871	0.578237	0.221713	-5.348	alt_ref_vs_alt_alt
