## Supplemental table 5 for "Identifying severe COVID-19 risk variants modulating enhancer reporter activity in lung cells"

### Sheet: Combinatorial_expected_interact
Variant_pair_ID	alt_alt_STARR_log2FC	alt_ref_STARR_log2FC	ref_alt_STARR_log2FC	ref_ref_STARR_log2FC	exp_alt_alt_additive_STARR_log2FC	exp_alt_alt_multip_STARR_log2FC	interaction_additive	interaction_multip
chr17_45722438_45722444	0.534	1.661	1.505	1.467	1.695	1.7	-1.161	-1.166
chr17_45630585_45630589	-0.081	1.047	1.079	1.547	0.329	0.579	-0.41	-0.66
chr21_33244240_33244244	0.202	1.24	1.128	1.597	0.608	0.772	-0.406	-0.57
chr21_33284033_33284045	0.897	0.882	1.768	1.486	1.292	1.164	-0.395	-0.267
chr10_79648325_79648328	0.478	1.385	1.384	1.774	0.85	0.995	-0.372	-0.518
chr17_45775367_45775376	1.225	1.708	2.004	2.148	1.509	1.564	-0.284	-0.339
chr17_45835216_45835269	2.702	2.773	3.246	3.164	2.879	2.854	-0.177	-0.153
chr3_46058999_46059004	0.43	1.099	1.435	1.791	0.472	0.744	-0.042	-0.314
chr17_45932998_45933039	1.67	1.323	1.732	1.376	1.69	1.679	-0.02	-0.008
chr17_39993471_39993474	0.471	1.084	1.194	1.587	0.49	0.691	-0.019	-0.221
chr19_48704394_48704461	2.218	2.046	2.179	1.981	2.236	2.244	-0.018	-0.026
chr3_46549869_46549871	0.135	0.779	1.095	2.083	0	-0.208	0	0.343
chr3_46023126_46023134	0.54	1.633	0.992	1.883	0.488	0.742	0.052	-0.202
chr17_45894091_45894115	1.237	1.337	1.46	1.61	1.154	1.187	0.083	0.049
chr17_45835124_45835216	3.085	3.513	2.94	3.525	2.922	2.928	0.163	0.158
chr12_112920986_112920989	-0.018	0.988	0.889	1.649	-0.518	0.227	0.5	-0.246
