## Supplemental table 7 for "Identifying severe COVID-19 risk variants modulating enhancer reporter activity in lung cells"

### Sheet: Sheet1
Primer	Sequence
primer:pos2_FW	ACGCTCTTCCGATCTCACCATGAATGCTTGCCCAG
primer:pos2_RV	GTGCTCTTCCGATCTGAAAATACCAGCCACACCCC
primer:pos3_FW	ACGCTCTTCCGATCTTTGGGTCTGATCACGTCGAA
primer:pos3_RV	GTGCTCTTCCGATCTAACTAGCCCTCATGTAGCCG
primer:pos4_FW	ACGCTCTTCCGATCTCTTGGCAGGGTTCAAAGTCC
primer:pos4_RV	GTGCTCTTCCGATCTCTAGTGCTGTGTAGGGGAGG
primer:neg1_FW	ACGCTCTTCCGATCTCCTACTGATGGGTGGAAGCT
primer:neg1_RV	GTGCTCTTCCGATCTTGTTGTTGTTGTTGCTTGGC
primer:neg2_FW	ACGCTCTTCCGATCTGTGTAACTCTCCCATCAGTAGG
primer:neg2_RV	GTGCTCTTCCGATCTGGTATCAGAGTGTAGCGGCT
primer:neg3_FW	ACGCTCTTCCGATCTTGAGCACCTTTACCTCCCAG
primer:neg3_RV	GTGCTCTTCCGATCTCTTCAAGCTGGCTCCTGAGT
primer:putative1_FW	ACGCTCTTCCGATCTCGCGTGGCTTGTTTTCATTG
primer:putative1_RV	GTGCTCTTCCGATCTCCGCTGACCTCTCTTCTACC
primer:putative2_FW	ACGCTCTTCCGATCTCTCAGTGAGGTTGAATGGCC
primer:putative2_RV	GTGCTCTTCCGATCTACCCACTTCATGCCAGGAG
